# Influenza A virus infection perturbs host cell glycosylation

**DOI:** 10.64898/2026.02.02.703422

**Authors:** Kyle L. Macauslane, Cassandra L. Pegg, Joy Seitanidou, Georgina McCallum, Lauren E. Steele, Melanie Wu, Julian DJ Sng, Ellesandra C. Noye, Merrina Anugraham, Daniel Kolarich, Kirsty R. Short, Benjamin L. Schulz

**Affiliations:** School of Chemistry and Molecular Biosciences, The University of Queensland, Brisbane, Australia; .Institute for Biomedicine and Glycomics, Griffith University, Gold Coast, Australia; .Australian Infectious Diseases Research Centre, The University of Queensland, Brisbane, Australia

## Abstract

Glycosylation is critical for viral-host cell interactions in influenza A virus (IAV) infection, but we lack a comprehensive understanding of how IAV infection shapes the host glycoproteome and the implications of these changes. Here, we used a liquid chromatography-tandem mass spectrometry (LC-MS/MS) approach to perform proteomic, glycomic, and glycoproteomic characterisation of the dynamic subcellular responses to an *in vitro* time course infection of human A549 cells with two IAV strains (A/X-31, H3N2; and A/Puerto Rico/8/1934, H1N1). IAV infection resulted in only modest changes to the subcellular proteome, but robust and significant changes to the host secreted and organelle glycome and glycoproteome. Infection with either virus resulted in a widespread reduction in sialic acid across the *N*- and *O*-glyco(proteo)me; increased abundance of oligomannose, paucimannose, and phosphorylated glycans; and shorter hybrid/complex glycans. Reduced sialylation was consistent with desialylation of glycans by viral neuraminidase (NA), but with specific features of the glycan and protein controlling the extent of desialylation. Desialylation was greater when glycans were fucosylated; when the sialic acid was attached via an α2,3 linkage or positioned on the α3 arm; on larger, more complex glycans; and when present on proteins that are more accessible to IAV NA. Subtle but prolonged activation of the unfolded protein response in infection led to a doubling of oligomannose *N*-glycosylation. Glycans were shorter in infection, implicating IAV-induced disruption of Golgi glycoprotein flux as a mechanism that reduces host glycoprotein sialylation and promotes virion release, independent of NA activity. Our data provide important insights into the host glycoproteome during influenza virus infection, furthering our understanding of how influenza NA acts upon host glycans, and how cell stresses in infection perturb key mediators of protein stability and function, cell signalling and immunity.
