## Supplementary File 2 GO Term Analysis for "Influenza A virus infection perturbs host cell glycosylation"

### Sheet: Sheet1
Fraction	Timepoint	Enrichment / Depletion	Category	Pathway	FDR Adjusted p-value
Organelle	18 hpi	Depleted	GOTERM_CC_DIRECT	GO:0005886~plasma membrane	0.000557
			GOTERM_BP_DIRECT	GO:0007155~cell adhesion	0.01563
Cytosolic	18 hpi	Enriched	GOTERM_BP_DIRECT	GO:0000398~mRNA splicing, via spliceosome	1.74e-11
				GO:0045653~negative regulation of megakaryocyte differentiation	2.04e-09
				GO:0032200~telomere organization	2.04e-09
				GO:0061644~protein localization to CENP-A containing chromatin	2.04e-09
				GO:0006352~DNA-templated transcription, initiation	1.1e-08
				GO:0006334~nucleosome assembly	1.64e-08
				GO:0006336~DNA replication-independent nucleosome assembly	4.03e-07
				GO:0006335~DNA replication-dependent nucleosome assembly	4.03e-07
				GO:0006325~chromatin organization	2.94e-06
				GO:0008380~RNA splicing	8.96e-06
				GO:0048025~negative regulation of mRNA splicing, via spliceosome	5.79e-05
				GO:0002181~cytoplasmic translation	0.00487309
				GO:0006397~mRNA processing	0.00938915
			GOTERM_CC_DIRECT	GO:0000786~nucleosome	1.68e-10
				GO:0005654~nucleoplasm	2.59e-10
				GO:0043505~CENP-A containing nucleosome	1.11e-09
				GO:0000228~nuclear chromosome	1.74e-09
				GO:0005634~nucleus	8.59e-09
				GO:0005681~spliceosomal complex	4.52e-08
				GO:0071013~catalytic step 2 spliceosome	4.19e-06
				GO:0032991~macromolecular complex	0.000152
				GO:1990904~ribonucleoprotein complex	0.000303
				GO:0000781~chromosome, telomeric region	0.000497
				GO:0016020~membrane	0.000951
				GO:0016607~nuclear speck	0.00104503
				GO:0022626~cytosolic ribosome	0.00797555
				GO:0016363~nuclear matrix	0.0105544
				GO:0022625~cytosolic large ribosomal subunit	0.0360112
			GOTERM_MF_DIRECT	GO:0003723~RNA binding	2.91e-21
				GO:0030527~structural constituent of chromatin	2.89e-13
				GO:0003677~DNA binding	3.46e-11
				GO:0003729~mRNA binding	0.000102
				GO:0046982~protein heterodimerization activity	0.000213
				GO:0003682~chromatin binding	0.00195752
				GO:0019904~protein domain specific binding	0.00195752
				GO:0003735~structural constituent of ribosome	0.016396
Cytosolic	24 hpi	Enriched	GOTERM_BP_DIRECT	GO:0008380~RNA splicing	9.01e-09
				GO:0000398~mRNA splicing, via spliceosome	1.24e-07
				GO:0006397~mRNA processing	1.77e-06
				GO:1903241~U2-type prespliceosome assembly	0.00441633
				GO:0000381~regulation of alternative mRNA splicing, via spliceosome	0.0265669
				GO:0000389~mRNA 3'-splice site recognition	0.0271553
			GOTERM_CC_DIRECT	GO:0016607~nuclear speck	4.51e-10
				GO:0005681~spliceosomal complex	3.56e-07
				GO:0005654~nucleoplasm	4.96e-05
				GO:0071013~catalytic step 2 spliceosome	9.9e-05
				GO:0071005~U2-type precatalytic spliceosome	0.00068
				GO:0005686~U2 snRNP	0.000948
				GO:0005634~nucleus	0.00205028
				GO:0061574~ASAP complex	0.00656013
				GO:0015030~Cajal body	0.0101334
				GO:0005684~U2-type spliceosomal complex	0.0217894
				GO:0042382~paraspeckles	0.0378766
				GO:0090575~RNA polymerase II transcription factor complex	0.0452182
			GOTERM_MF_DIRECT	GO:0003723~RNA binding	8.26e-10
				GO:0003677~DNA binding	0.0313353
				GO:0003729~mRNA binding	0.0313353
				GO:0003676~nucleic acid binding	0.0313353
Organelle	12 hpi	Enriched	GOTERM_CC_DIRECT	GO:0005654~nucleoplasm	0.0191218
Organelle	18 hpi	Enriched	GOTERM_BP_DIRECT	GO:0045653~negative regulation of megakaryocyte differentiation	2.14e-10
				GO:0006335~DNA replication-dependent nucleosome assembly	2.14e-10
				GO:0061644~protein localization to CENP-A containing chromatin	2.14e-10
				GO:0006352~DNA-templated transcription, initiation	2.14e-10
				GO:0006334~nucleosome assembly	2.63e-09
				GO:0032200~telomere organization	4.75e-09
				GO:0006336~DNA replication-independent nucleosome assembly	1.58e-08
				GO:0006325~chromatin organization	3.44e-05
				GO:0000398~mRNA splicing, via spliceosome	3.44e-05
				GO:0008380~RNA splicing	9.09e-05
				GO:0006397~mRNA processing	0.00024
				GO:0048025~negative regulation of mRNA splicing, via spliceosome	0.00145787
				GO:0006376~mRNA splice site selection	0.0031029
				GO:0000380~alternative mRNA splicing, via spliceosome	0.0463212
			GOTERM_CC_DIRECT	GO:0043505~CENP-A containing nucleosome	3.24e-10
				GO:0000786~nucleosome	1.12e-09
				GO:0000228~nuclear chromosome	2.86e-07
				GO:0016607~nuclear speck	3.1e-07
				GO:0005654~nucleoplasm	1.01e-06
				GO:0000781~chromosome, telomeric region	1.48e-06
				GO:0032991~macromolecular complex	6.2e-05
				GO:0005685~U1 snRNP	0.000194
				GO:0046540~U4/U6 x U5 tri-snRNP complex	0.000194
				GO:0071013~catalytic step 2 spliceosome	0.000589
				GO:0005682~U5 snRNP	0.00132155
				GO:0005681~spliceosomal complex	0.0079036
				GO:0005634~nucleus	0.0104309
				GO:0071005~U2-type precatalytic spliceosome	0.0104309
				GO:0071007~U2-type catalytic step 2 spliceosome	0.0213874
				GO:0000785~chromatin	0.0310243
				GO:0005686~U2 snRNP	0.0403847
				GO:0034709~methylosome	0.0495098
			GOTERM_MF_DIRECT	GO:0030527~structural constituent of chromatin	2.69e-09
				GO:0003723~RNA binding	7.09e-09
				GO:0046982~protein heterodimerization activity	3.78e-06
				GO:0019904~protein domain specific binding	5.13e-06
				GO:0003677~DNA binding	2.64e-05
				GO:0003682~chromatin binding	0.00797775
Organelle	24 hpi	Enriched	GOTERM_CC_DIRECT	GO:0005739~mitochondrion	0.00388491
				GO:0005759~mitochondrial matrix	0.00388491
